# SIP2 functions as the master transcription factor of the *Plasmodium* merozoite formation

**DOI:** 10.1101/2024.08.02.606280

**Authors:** Tsubasa Nishi, Izumi Kaneko, Masao Yuda

## Abstract

Malaria, one of the most serious infectious diseases worldwide, is caused by the proliferation of *Plasmodium* parasites through repeated cycles of intraerythrocytic development. The parasite replicates via schizogony in host erythrocytes, producing multiple progeny merozoites that invade new erythrocytes to continue the intraerythrocytic developmental cycle. Although merozoite formation is the most crucial step in parasite proliferation and malaria pathogenesis, the molecular mechanism regulating merozoite formation remains unclear. SIP2 is an AP2 transcription factor expressed during schizogony and is particularly conserved among erythrocyte-infecting apicomplexan parasites. Here, we reveal that SIP2 in *P. berghei* (PbSIP2) functions as a transcriptional activator that regulates merozoite formation. Disruption of *pbsip2* using a dimerizable Cre recombinase system resulted in developmental arrest before merozoite formation and significant downregulation of merozoite-related genes. ChIP-seq of PbSIP2 showed that it comprehensively activated merozoite-related genes by binding to previously reported *cis*-regulatory elements of merozoite invasion-related genes, including the bipartite motif (TGCAN_4-6_GTGCA). Collectively, our results indicate that SIP2 is a transcription factor that establishes erythrocyte infectivity and may have an evolutionary origin from the common ancestor of erythrocyte-infecting apicomplexan parasites.
