## Supplementary material for "SIP2 functions as the master transcription factor of the *Plasmodium* merozoite formation": Table S4

### Sheet: Sheet1
Table S4. List of primers used in this study
No	Name	Sequence
1	PbSIP2::GFP_HR1_F	AAAGTCGACGATATCGGAAATCGAGAATAATTGTGATAC
2	PbSIP2::GFP_HR1_R	AAAGCTAGCTTTATTCAATATATTATGAATCTGGGG
3	PbSIP2::GFP_HR2_F	AAAGGATCCGAAAACGTATATGTATAGGTTGAATG
4	PbSIP2::GFP_HR2_R	AAAGCGGCCGCTTTTCTACATCTTATACAGTTTTAGC
5	PbSIP2::GFP/pbsip2cKO_loxP2/PbSIP2::GFPC_check_F (P1 in Fig 2A)	TCAAAGCTGTGTTTCTAACATGATG
6	PbSIP2::GFP/pbsip2cKO_loxP2/PbSIP2::GFPC_check_R (P2 in Fig 2A)	TGGAAAATAAGGAATATAAGCAAAGCC
7	GFP_check_R	CCGTATGTTGCATCACCTTCA
8	Cre59::FKBP12_F	TTTTATAAAACCatggcccctaagaagaagagaaagg
9	Cre59::FKBP12_R	CTTGTACAGCTCGTCtcagttcagcttgcaccaggc
10	Cre60::FRB_F	ATTTTATAAAACATATGatggcccctaagaagaagagaaagg
11	Cre60::FRB_R	TATTATATAAATCCTtcagtccccatcctcgagcag
12	Pbef1alpha_promoter_F	gggccatCATATGTTTTATAAAATTTTTATTTATTTATAAGCAAATATATATTTTTATATATTTATTTTATATTTTG
13	Pbef1alpha_promoter_R	ggggcCATGGTTTTATAAAATTTTTATTTATTTATAAGCAAATATATATTTTTATATATTTATACAC
14	3'_Pfhsp70_F	gacgagctgtacaagtgaaCTAATAAAAAAAAAAAACATTAAACAGGAC
15	3'_Pfhsp70_R	AAGAGAATTCGGATCCTAATAATACATATATTTTTAAAAACATTTTGTATGG
16	3'_Pfhsp90_F	AGGATTTATATAATATATTTATGTACTCACAATGGGGTC
17	3'_Pfhsp90_R	AAAACACATCCTCGAgATGAATACACATAAGTTGTTAATATATTTTATATGC
18	p230p_HR1_F	TATAGGGCGAATTGGGTACCGTATATGGTAAAGAACCTACTAACAC
19	p230p_HR1_R	TACCGTCGACCTCGAGGATGTGTTTTATTTGGATGTGC
20	p230p_HR2_F	GCAGCCCGGGGGATCCGAATTCTCTTGAGCCCGTTAATG
21	p230p_HR2_R	ACCGCGGTGGCGGCCGCGAATAGTGACTTTCAGTGAAATCGC
22	p230p_gRNA_F	TATTGTCACATAGATGTGTTTTATT
23	p230p_gRNA_R	AAACAATAAAACACATCTATGTGAC
24	p230p_check_F	GGTGATGGAATGGCAAAATCTG
25	p230p_check_R	ATTCAGATTATAATGTTTGTATTCTTCATCCTC
26	DiCre_CR	aaggagaatgtggatgctggg
27	pbsip2cKO_loxP1_HR1_F	TAGAACTAGTGGATCATTAAGTCAAGAGTTGTATATACATGC
28	pbsip2cKO_loxP1_HR1_R	CCATAACTTCGTATAATGTATGCTATACGAAGTTATGTATATATTATGATAGTTACAATGTTTTG
29	pbsip2cKO_loxP1_HR2_F	ACATAACTTCGTATAGCATACATTATACGAAGTTATGGGGATGTGTGTTTGTATAATTTTTAG
30	pbsip2cKO_loxP1_HR2_R	CGGGCCCCCCCTCGACCACCTTGCTTTCATATTTTCGC
31	pbsip2cKO_loxP1_gRNA_F	TATTgTAACTATCATAATATATACA
32	pbsip2cKO_loxP1_gRNA_R	AAACTGTATATATTATGATAGTTAc
33	pbsip2cKO_loxP1_donor_F	ACATTAAGTCAAGAGTTGTATATACATGC
34	pbsip2cKO_loxP1_donor_R	CCACCTTGCTTTCATATTTTCGC
35	pbsip2cKO_loxP1_check_F (P3 in Fig 2A)	GCTTATGAGATCGTATGTGCG
36	pbsip2cKO_loxP1_check_R	TCTGCTCTTTTTTGAGCTTCATC
37	pbsip2cKO_loxP2/PbSIP2::GFPC_HR1_F	TAGAACTAGTGGATCTGAGGAAATCGAGAATAATTGTGATAC
38	pbsip2cKO_loxP2_HR1_R	CCTATAACTTCGTATAATGTATGCTATACGAAGTTATCATATACGTTTTCTTATTTATTCAATATATTATG
39	pbsip2cKO_loxP2_HR2_F	GATAACTTCGTATAGCATACATTATACGAAGTTATAGGTTGAATGTTAAGATTATTTTTTG
40	pbsip2cKO_loxP2/PbSIP2::GFPC_HR2_R	CGGGCCCCCCCTCGACTATTCCAAAACATTATCCATTCCCAC
41	pbsip2cKO_loxP2/PbSIP2::GFPC_gRNA_F	TATTgATAAGAAAACGTATATGTAT
42	pbsip2cKO_loxP2/PbSIP2::GFPC_gRNA_R	AAACATACATATACGTTTTCTTATc
43	pbsip2cKO_loxP2/PbSIP2::GFPC_donor_F	CTGAGGAAATCGAGAATAATTGTGATAC
44	pbsip2cKO_loxP2/PbSIP2::GFPC_donor_R	CTATTCCAAAACATTATCCATTCCCAC
45	MBP::PbSIP2_F	TGTCCATGGGCGGCCGCAAGGAAGAAAAGGTGTTTGAAACAAGC
46	MBP::PbSIP2_R	CAGGGAATTCGGATCCTGGATTAAATATTCCTTTTATCATACTTTTTGC
47	PbSIP2::GFPC_HR1_R	CTTCTCCTTTACTGCTAGCTTTATTCAATATATTATGAATCTGGGGATTTATATTATTCG
48	PbSIP2::GFPC_HR2_F	GGCATGGATGAACTATACAAATAGGAAAACGTATATGTATAcGTTGAATGTTAAGATTATTTTTTG
49	rop14_cismut_HR1_F	TAGAACTAGTGGATCGAGAGAAATCAATTTCAACAAATACTAAGTTG
50	rop14_cismut_HR1_R	CTGTGCATAATGttTGCATCGTTTGGTAGTTATATG
51	rop14_cismut_HR2_F	CATATAACTACCAAACGATGCAaaCATTATGCACAG
52	rop14_cismut_HR2_R	CGGGCCCCCCCTCGACCAAAATGTTGATTCAATGTCCTTTAC
53	rop14_cismut_gRNA_F	TATTgTTTTTATATTCTGTGCATAA
54	rop14_cismut_gRNA_R	AAACTTATGCACAGAATATAAAAAc
55	rop14_cismut_donor_F	GAGAGAAATCAATTTCAACAAATACTAAGTTG
56	rop14_cismut_donor_R	CCAAAATGTTGATTCAATGTCCTTTAC
57	rop14_cismut_check_F	GAAAAATATTACAAACCCAACGCATAGTG
58	rop14_cismut_check_R	TCGAGTATATATctgaatcgaagaaagtg
59	rop14_ChIP-qPCR_F	GACATATAACTACCAAACGATGC
60	rop14_ChIP-qPCR_R	TCATATGCTGTGAAGATTGAAG
61	ralp1_ChIP-qPCR_F	CATGCATATGTCGGATTATGTTG
62	ralp1_ChIP-qPCR_R	AGCTGTAGCACTATTTTGCAG
63	ron4_ChIP-qPCR_F	ATTTGTCGCCCATTTGGC
64	ron4_ChIP-qPCR_R	GCCTGTATGCATTATTACTAGTTAAATG
65	trap_ChIP-qPCR_F	ATGTACATCTTGTGCTTGAAGC
66	trap_ChIP-qPCR_R	CCAACTGGCAACACTCAACA
67	rop14_RT-qPCR_F	GCTAGCGAATTTTACGACCC
68	rop14_RT-qPCR_R	CAAGGAATCAAAACTATCATAAGAGC
69	ralp1_RT-qPCR_F	GGAAATCCTGAAAGTTCACAAAG
70	ralp1_RT-qPCR_R	TGCTTTACTCATAGTTTCGTCG
